# Low spontaneous mutation rate in a complex multicellular eukaryote with a haploid-diploid life cycle

**DOI:** 10.1101/2022.05.13.491831

**Authors:** Marc Krasovec, Agnieszka P. Lipinska, Susana M. Coelho

## Abstract

The spontaneous mutation rate *µ* is a crucial parameter driving evolution and biodiversity. Mutation rates are highly variable across species, suggesting that *µ* is susceptible to selection and drift and that species life cycle and life history may impact its evolution. In particular, asexual reproduction and haploid selection are expected to affect mutation rate, but very little empirical data is available to test this expectation. Here, we sequence 30 genomes of a parent-offspring pedigree in the brown algae *Ectocarpus* to test the impact of its life cycle on mutation rate. *Ectocarpus* alternates between a haploid and a diploid stage, both multicellular and free living, and utilizes both sexual and asexual reproduction. *Ectocarpus* is therefore a unique model to empirically test expectations of the effect of asexual reproduction and haploid selection on mutation rate evolution. We estimate that *Ectocarpus* has a nucleotide mutation rate of *µ*_*bs*_=4.07×10^−10^ per site per generation, a surprisingly low number for a multicellular complex eukaryote. Effective population size (*N*_*e*_) and genome size could not explain this low mutation rate. We propose that the haploid-diploid life cycle, combined with extensive asexual reproduction may be key drivers of mutation rate.
