## Supplemental Tables for "Low spontaneous mutation rate in a complex multicellular eukaryote with a haploid-diploid life cycle"

### Sheet: Table S1 
Table S1. Estimated mutation rates across species in the Tree of Life.
	Group	Species	μ	References
	Animals	Homo sapiens	1.29e-08	(Besenbacher et al. 2016)(Lynch 2010)
		Microcebus murinus	1.52e-08	(Campbell et al. 2021)
		Callithrix jacchus	4.3e-09	(Yang et al. 2021)
		Ornithorhynchus anatinus	7e-09	(Martin et al. 2018)
		Aotus nancymaae	8.1e-09	(Thomas et al. 2018)
		Macaca mulatta	5.8e-09	(Wang et al. 2020)
		Chlorocebus sabaeus	8.4e-09	(Pfeifer 2017)
		Papio anubis	5.7e-09	(Wu et al. 2020)
		Canis lupus	4.5e-09	(Koch et al. 2019)
		Mus musculus	5.4e-09	(Uchimura et al. 2015)
		Clupea harengus	2e-09	(Feng et al. 2017)
		Malawi cichlids	3.5e-09	(Malinsky et al. 2018)
		Ficedula albicollis	4.6e-09	(Smeds et al. 2016)
		Caenorhabditis elegans	1.48e-09	(Denver et al. 2009; Denver et al. 2012a; Konrad et al. 2018)
		Caenorhabditis briggsae	1.34e-09	(Denver et al. 2012b)
		Pristionchus pacificus	2e-09	(Weller et al. 2014)
		Drosophila melanogaster	5.49e-09	(Schrider et al. 2013; Keightley, Ness, et al. 2014)
		Drosophila pseudoobscura	3.5e-09	(Krasovec 2021)
		Heliconius melpomene	2.9e-09	(Keightley, Pinharanda, et al. 2014)
		Chironomus riparius	2.1e-09	(Oppold and Pfenninger 2017)
		Anopheles coluzzii	1e-09	(Rashid et al. 2022)
		Anopheles stephensi	1.36e-09
		Acyrthosiphon pisum	2.7e-10	(Fazalova and Nevado 2020)
		Daphnia pulex	2.3e-09	(Flynn et al. 2016)
		Bombus terrestris	3.6e-09	(Liu et al. 2017)
		Apis mellifera	3.4e-09	(Liu et al. 2017)
	Plants	Arabidopsis thaliana	7e-09	(Ossowski et al. 2010; Jiang et al. 2014)
		Silene latifolia	6.19e-09	(Krasovec, Chester, et al. 2018)
		Spirodela polyrhiza	7.92e-11	(Xu et al. 2019)
		Lemna minor	8.66e-11	(Sandler et al. 2020)
		Prunus persica	7.77e-09	(Xie et al. 2016)
	Green algae	Ostreococcus tauri	4.19e-10	(Krasovec et al. 2017)
		Ostreococcus mediterraneus	4.92e-10
		Bathycoccus prasinos	3.07e-10
		Micromonas pusilla	8.15e-10
		Chlamydomonas reinhardtii	9.63e-10	(Ness et al. 2015)
		Chlamydomonas reinhardtii	3.23e-10	(Ness et al. 2012)
		Chlamydomonas incerta	7.6e-10	(López-Cortegano et al. 2021)
		Picochlorum costavermaella	9.19e-10	(Krasovec, Sanchez-Brosseau, et al. 2018)
	Diatom	Phaeodactylum tricornutum	4.7e-10	(Krasovec et al. 2019)
	Haptophyta	Emiliania huxleyi	5.55e-10	(Krasovec et al. 2020)
	Fungi	Saccharomyces cerevisiae	1.67e-10	(Lynch et al. 2008; Zhu et al. 2014; Liu and Zhang 2019)
		Schizoaccharomyces pombe	2e-10	(Farlow et al. 2015; Behringer and Hall 2016)
		Rhodotorula toruloides	1.9e-10	(Long, Behringer, et al. 2016)
	Ciliates	Paramecium tetraurelia	1.94e-11	(Sung, Tucker, et al. 2012; Long, Doak, et al. 2018)
		Paramecium sexaurelia	1.94e-11	(Long, Doak, et al. 2018)
		Paramecium biaurelia	1.94e-11
		Tetrahymena thermophila	7.61e-12	(Long, Winter, et al. 2016)
	Amoebozoa	Dictyostelium discoideum	2.9e-11	(Saxer et al. 2012; Kucukyildirim, Behringer, Sung, et al. 2020)
	Opisthokonta	Sphaeroforma arctica	5.6e-11	(Long, Sung, et al. 2018)
	Bacteria	Bacillus subtilis	3.28e-10	(Sung et al. 2015)
		Prochlorococcus marinus	3.5e-10	(Chen et al. 2021)
		Acidobacterium capsulatum	1.22e-10	(Kucukyildirim et al. 2021)
		Escherichia coli	2.2e-10	(Lee et al. 2012; Foster et al. 2015; Chu et al. 2018)
		Mesoplasma florum	9.78e-09	(Sung, Ackerman, et al. 2012)
		Burkholderia cenocepacia	1.33e-10	(Dillon et al. 2015)
		Pseudomonas aeruginosa	7.92e-11	(Dettman et al. 2016)
		Salmonella typhimurium	7e-10	(Lind and Andersson 2008)
		Mycobacterium tuberculosis	2.58e-10	(Uchimura et al. 2015)(Ford et al. 2011)
		Mycobacterium smegmatis	5.27e-10	(Kucukyildirim et al. 2016)
		Deinococcus radiodurans	4.99e-10	(Long et al. 2015)
		Vibrio cholerae	1.07e-10	(Dillon et al. 2016)
		Vibrio fischeri	2.07e-10
		Ruegeria pomeroyi	1.39e-10	(Sun et al. 2017)
		Vibrio shilonii	2.29e-10	(Strauss et al. 2017)
		Photorhabdus luminescens	5.94e-11	(Pan et al. 2021)
		Shewanella putrefaciens	1.66e-10	(Wu et al. 2021)
		Arthrobacter sp	3.18e-10	(Long, Sung, et al. 2018)
		Caulobacter crescentus	3.46e-10
		Colwellia psychrerythraea	8.38e-10
		Flavobacterium sp.	3.91e-10
		Gemmata obscuriglobus	2.38e-10
		Janthinobacterium lividum	1.22e-10
		Kineococcus radiotolerans	3.9e-10
		Lactococcus lactis	1.62e-09
		Rhodobacter sphaeroides	1.17e-10
		Micrococcus sp.	3.18e-10
		Staphylococcus aureus	4.38e-10
	Archeae	Haloferax volcanii	3.15e-10	(Kucukyildirim, Behringer, Williams, et al. 2020)
References
Behringer MG, Hall DW. 2016. The repeatability of genome-wide mutation rate and spectrum estimates. Curr. Genet.:1–6.
Besenbacher S, Sulem P, Helgason A, Helgason H, Kristjansson H, Jonasdottir Aslaug, Jonasdottir Adalbjorg, Magnusson OT, Thorsteinsdottir U, Masson G, et al. 2016. Multi-nucleotide de novo Mutations in Humans. PLoS Genet. 12:e1006315.
Campbell CR, Tiley GP, Poelstra JW, Hunnicutt KE, Larsen PA, Lee H-J, Thorne JL, Dos Reis M, Yoder AD. 2021. Pedigree-based and phylogenetic methods support surprising patterns of mutation rate and spectrum in the gray mouse lemur. Heredity 127:233–244.
Chen Z, Wang X, Song Y, Zeng Q, Zhang Y, Luo H. 2021. Prochlorococcus have low global mutation rate and small effective population size. Nat. Ecol. Evol.
Chu X-L, Zhang B-W, Zhang Q-G, Zhu B-R, Lin K, Zhang D-Y. 2018. Temperature responses of mutation rate and mutational spectrum in an Escherichia coli strain and the correlation with metabolic rate. BMC Evol. Biol. 18:126.
Denver DR, Dolan PC, Wilhelm LJ, Sung W, Lucas-Lledó JI, Howe DK, Lewis SC, Okamoto K, Thomas WK, Lynch M, et al. 2009. A genome-wide view of Caenorhabditis elegans base-substitution mutation processes. Proc. Natl. Acad. Sci. U. S. A. 106:16310–16314.
Denver DR, Wilhelm LJ, Howe DK, Gafner K, Dolan PC, Baer CF. 2012a. Variation in base-substitution mutation in experimental and natural lineages of Caenorhabditis nematodes. Genome Biol. Evol. 4:513–522.
Denver DR, Wilhelm LJ, Howe DK, Gafner K, Dolan PC, Baer CF. 2012b. Variation in base-substitution mutation in experimental and natural lineages of Caenorhabditis nematodes. Genome Biol. Evol. 4:513–522.
Dettman JR, Sztepanacz JL, Kassen R. 2016. The properties of spontaneous mutations in the opportunistic pathogen Pseudomonas aeruginosa. BMC Genomics [Internet] 17. Available from: http://www.ncbi.nlm.nih.gov/pmc/articles/PMC4702332/
Dillon MM, Sung W, Lynch M, Cooper VS. 2015. The Rate and Molecular Spectrum of Spontaneous Mutations in the GC-Rich Multi-Chromosome Genome of Burkholderia cenocepacia. Genetics.
Dillon MM, Sung W, Sebra R, Lynch M, Cooper VS. 2016. Genome-wide biases in the rate and molecular spectrum of spontaneous mutations in Vibrio cholerae and Vibrio fischeri. Mol. Biol. Evol.:msw224.
Farlow A, Long H, Arnoux S, Sung W, Doak TG, Nordborg M, Lynch M. 2015. The Spontaneous Mutation Rate in the Fission Yeast Schizosaccharomyces pombe. Genetics:genetics.115.177329.
Fazalova V, Nevado B. 2020. Low Spontaneous Mutation Rate and Pleistocene Radiation of Pea Aphids. Mol. Biol. Evol. 37:2045–2051.
Feng C, Pettersson M, Lamichhaney S, Rubin C-J, Rafati N, Casini M, Folkvord A, Andersson L. 2017. Moderate nucleotide diversity in the Atlantic herring is associated with a low mutation rate.Przeworski M, editor. eLife 6:e23907.
Flynn JM, Chain FJJ, Schoen DJ, Cristescu ME. 2016. Spontaneous mutation accumulation in Daphnia pulex in selection-free versus competitive environments. Mol. Biol. Evol.:msw234.
Ford CB, Lin PL, Chase MR, Shah RR, Iartchouk O, Galagan J, Mohaideen N, Ioerger TR, Sacchettini JC, Lipsitch M, et al. 2011. Use of whole genome sequencing to estimate the mutation rate of Mycobacterium tuberculosis during latent infection. Nat. Genet. 43:482–486.
Foster PL, Lee H, Popodi E, Townes JP, Tang H. 2015. Determinants of spontaneous mutation in the bacterium Escherichia coli as revealed by whole-genome sequencing. Proc. Natl. Acad. Sci. U. S. A. 112:E5990-5999.
Jiang C, Mithani A, Belfield EJ, Mott R, Hurst LD, Harberd NP. 2014. Environmentally responsive genome-wide accumulation of de novo Arabidopsis thaliana mutations and epimutations. Genome Res. 24:1821–1829.
Keightley PD, Ness RW, Halligan DL, Haddrill PR. 2014. Estimation of the spontaneous mutation rate per nucleotide site in a Drosophila melanogaster full-sib family. Genetics 196:313–320.
Keightley PD, Pinharanda A, Ness RW, Simpson F, Dasmahapatra KK, Mallet J, Davey JW, Jiggins CD. 2014. Estimation of the spontaneous mutation rate in Heliconius melpomene. Mol. Biol. Evol.
Koch E, Schweizer RM, Schweizer TM, Stahler DR, Smith DW, Wayne RK, Novembre J. 2019. De novo mutation rate estimation in wolves of known pedigree. Mol. Biol. Evol.
Konrad A, Flibotte S, Taylor J, Waterston RH, Moerman DG, Bergthorsson U, Katju V. 2018. Mutational and transcriptional landscape of spontaneous gene duplications and deletions in Caenorhabditis elegans. Proc. Natl. Acad. Sci. 115:7386–7391.
Krasovec M. 2021. The spontaneous mutation rate of Drosophila pseudoobscura. G3 Bethesda Md:jkab151.
Krasovec M, Chester M, Ridout K, Filatov DA. 2018. The Mutation Rate and the Age of the Sex Chromosomes in Silene latifolia. Curr. Biol. 28:1832-1838.e4.
Krasovec M, Eyre-Walker A, Sanchez-Ferandin S, Piganeau G. 2017. Spontaneous Mutation Rate in the Smallest Photosynthetic Eukaryotes. Mol. Biol. Evol. 34:1770–1779.
Krasovec M, Rickaby REM, Filatov DA. 2020. Evolution of Mutation Rate in Astronomically Large Phytoplankton Populations. Genome Biol. Evol. 12:1051–1059.
Krasovec M, Sanchez-Brosseau S, Grimsley N, Piganeau G. 2018. Spontaneous mutation rate as a source of diversity for improving desirable traits in cultured microalgae. Algal Res. 35:85–90.
Krasovec M, Sanchez-Brosseau S, Piganeau G. 2019. First Estimation of the Spontaneous Mutation Rate in Diatoms. Genome Biol. Evol. 11:1829–1837.
Kucukyildirim S, Behringer M, Sung W, Brock DA, Doak TG, Mergen H, Queller DC, Strassmann JE, Lynch M. 2020. Low Base-Substitution Mutation Rate but High Rate of Slippage Mutations in the Sequence Repeat-Rich Genome of Dictyostelium discoideum. G3 Bethesda Md 10:3445–3452.
Kucukyildirim S, Behringer M, Williams EM, Doak TG, Lynch M. 2020. Estimation of the Genome-Wide Mutation Rate and Spectrum in the Archaeal Species Haloferax volcanii. Genetics 215:1107–1116.
Kucukyildirim S, Long H, Sung W, Miller SF, Doak TG, Lynch M. 2016. The Rate and Spectrum of Spontaneous Mutations in Mycobacterium smegmatis, a Bacterium Naturally Devoid of the Post-replicative Mismatch Repair Pathway. G3 GenesGenomesGenetics:g3.116.030130.
Kucukyildirim S, Miller SF, Lynch M. 2021. Low base‐substitution mutation rate and predominance of insertion‐deletion events in the acidophilic bacterium Acidobacterium capsulatum. Ecol. Evol. 11:17609–17614.
Lee H, Popodi E, Tang H, Foster PL. 2012. Rate and molecular spectrum of spontaneous mutations in the bacterium Escherichia coli as determined by whole-genome sequencing. Proc. Natl. Acad. Sci. U. S. A. 109:E2774-2783.
Lind PA, Andersson DI. 2008. Whole-genome mutational biases in bacteria. Proc. Natl. Acad. Sci. U. S. A. 105:17878–17883.
Liu H, Jia Y, Sun X, Tian D, Hurst LD, Yang S. 2017. Direct Determination of the Mutation Rate in the Bumblebee Reveals Evidence for Weak Recombination-Associated Mutation and an Approximate Rate Constancy in Insects. Mol. Biol. Evol. 34:119–130.
Liu H, Zhang J. 2019. Yeast Spontaneous Mutation Rate and Spectrum Vary with Environment. Curr. Biol. CB 29:1584-1591.e3.
Long H, Behringer MG, Williams E, Te R, Lynch M. 2016. Similar Mutation Rates but Highly Diverse Mutation Spectra in Ascomycete and Basidiomycete Yeasts. Genome Biol. Evol. 8:3815–3821.
Long H, Doak TG, Lynch M. 2018. Limited Mutation-Rate Variation Within the Paramecium aurelia Species Complex. G3 GenesGenomesGenetics 8:2523–2526.
Long H, Kucukyildirim S, Sung W, Williams E, Lee H, Ackerman M, Doak TG, Tang H, Lynch M. 2015. Background Mutational Features of the Radiation-Resistant Bacterium Deinococcus radiodurans. Mol. Biol. Evol. 32:2383–2392.
Long H, Sung W, Kucukyildirim S, Williams E, Miller SF, Guo W, Patterson C, Gregory C, Strauss C, Stone C, et al. 2018. Evolutionary determinants of genome-wide nucleotide composition. Nat. Ecol. Evol. 2:237–240.
Long H, Winter DJ, Chang AY-C, Sung W, Wu SH, Balboa M, Azevedo RBR, Cartwright RA, Lynch M, Zufall RA. 2016. Low base-substitution mutation rate in the germline genome of the ciliate Tetrahymena thermophila. Genome Biol. Evol.:evw223.
López-Cortegano E, Craig RJ, Chebib J, Samuels T, Morgan AD, Kraemer SA, Böndel KB, Ness RW, Colegrave N, Keightley PD. 2021. De Novo Mutation Rate Variation and Its Determinants in Chlamydomonas. Mol. Biol. Evol. [Internet]. Available from: https://doi.org/10.1093/molbev/msab140
Lynch M. 2010. Rate, molecular spectrum, and consequences of human mutation. Proc. Natl. Acad. Sci. 107:961–968.
Lynch M, Sung W, Morris K, Coffey N, Landry CR, Dopman EB, Dickinson WJ, Okamoto K, Kulkarni S, Hartl DL, et al. 2008. A genome-wide view of the spectrum of spontaneous mutations in yeast. Proc. Natl. Acad. Sci. 105:9272–9277.
Malinsky M, Svardal H, Tyers AM, Miska EA, Genner MJ, Turner GF, Durbin R. 2018. Whole-genome sequences of Malawi cichlids reveal multiple radiations interconnected by gene flow. Nat. Ecol. Evol. 2:1940–1955.
Martin HC, Batty EM, Hussin J, Westall P, Daish T, Kolomyjec S, Piazza P, Bowden R, Hawkins M, Grant T, et al. 2018. Insights into Platypus Population Structure and History from Whole-Genome Sequencing. Mol. Biol. Evol. 35:1238–1252.
Ness RW, Morgan AD, Colegrave N, Keightley PD, Ness RW, Morgan AD, Colegrave N, Keightley PD. 2012. Estimate of the Spontaneous Mutation Rate in Chlamydomonas reinhardtii. Genetics 192:1447–1454.
Ness RW, Morgan AD, Vasanthakrishnan RB, Colegrave N, Keightley PD. 2015. Extensive de novo mutation rate variation between individuals and across the genome of Chlamydomonas reinhardtii. Genome Res. 25:1739–1749.
Oppold A-M, Pfenninger M. 2017. Direct estimation of the spontaneous mutation rate by short-term mutation accumulation lines in Chironomus riparius. Evol. Lett. 1:86–92.
Ossowski S, Schneeberger K, Lucas-Lledó JI, Warthmann N, Clark RM, Shaw RG, Weigel D, Lynch M. 2010. The rate and molecular spectrum of spontaneous mutations in Arabidopsis thaliana. Science 327:92–94.
Pan J, Williams E, Sung W, Lynch M, Long H. 2021. The insect-killing bacterium Photorhabdus luminescens has the lowest mutation rate among bacteria. Mar. Life Sci. Technol. 3:20–27.
Pfeifer SP. 2017. Direct estimate of the spontaneous germ line mutation rate in African green monkeys. Evol. Int. J. Org. Evol. 71:2858–2870.
Rashid I, Campos M, Collier T, Crepeau M, Weakley A, Gripkey H, Lee Y, Schmidt H, Lanzaro GC. 2022. Spontaneous mutation rate estimates for the principal malaria vectors Anopheles coluzzii and Anopheles stephensi. Sci. Rep. 12:226.
Sandler G, Bartkowska M, Agrawal AF, Wright SI. 2020. Estimation of the SNP Mutation Rate in Two Vegetatively Propagating Species of Duckweed. G3 Bethesda Md 10:4191–4200.
Saxer G, Havlak P, Fox SA, Quance MA, Gupta S, Fofanov Y, Strassmann JE, Queller DC. 2012. Whole genome sequencing of mutation accumulation lines reveals a low mutation rate in the social amoeba Dictyostelium discoideum. PloS One 7:e46759.
Schrider DR, Houle D, Lynch M, Hahn MW. 2013. Rates and genomic consequences of spontaneous mutational events in Drosophila melanogaster. Genetics 194:937–954.
Smeds L, Qvarnstrom A, Ellegren H. 2016. Direct estimate of the rate of germline mutation in a bird. Genome Res.
Strauss C, Long H, Patterson CE, Te R, Lynch M. 2017. Genome-Wide Mutation Rate Response to pH Change in the Coral Reef Pathogen Vibrio shilonii AK1. mBio 8.
Sun Y, Powell KE, Sung W, Lynch M, Moran MA, Luo H. 2017. Spontaneous mutations of a model heterotrophic marine bacterium. ISME J. 11:1713–1718.
Sung W, Ackerman MS, Gout J-F, Miller SF, Williams E, Foster PL, Lynch M. 2015. Asymmetric Context-Dependent Mutation Patterns Revealed through Mutation–Accumulation Experiments. Mol. Biol. Evol. 32:1672–1683.
Sung W, Ackerman MS, Miller SF, Doak TG, Lynch M. 2012. Drift-barrier hypothesis and mutation-rate evolution. Proc. Natl. Acad. Sci. U. S. A. 109:18488–18492.
Sung W, Tucker AE, Doak TG, Choi E, Thomas WK, Lynch M. 2012. Extraordinary genome stability in the ciliate Paramecium tetraurelia. Proc. Natl. Acad. Sci. U. S. A. 109:19339–19344.
Thomas GWC, Wang RJ, Puri A, Harris RA, Raveendran M, Hughes DST, Murali SC, Williams LE, Doddapaneni H, Muzny DM, et al. 2018. Reproductive Longevity Predicts Mutation Rates in Primates. Curr. Biol. CB 28:3193-3197.e5.
Uchimura A, Higuchi M, Minakuchi Y, Ohno M, Toyoda A, Fujiyama A, Miura I, Wakana S, Nishino J, Yagi T. 2015. Germline mutation rates and the long-term phenotypic effects of mutation accumulation in wild-type laboratory mice and mutator mice. Genome Res. [Internet]. Available from: http://genome.cshlp.org/content/early/2015/06/30/gr.186148.114
Wang RJ, Thomas GWC, Raveendran M, Harris RA, Doddapaneni H, Muzny DM, Capitanio JP, Radivojac P, Rogers J, Hahn MW. 2020. Paternal age in rhesus macaques is positively associated with germline mutation accumulation but not with measures of offspring sociability. Genome Res. 30:826–834.
Weller AM, Rödelsperger C, Eberhardt G, Molnar RI, Sommer RJ. 2014. Opposing Forces of A/T-Biased Mutations and G/C-Biased Gene Conversions Shape the Genome of the Nematode Pristionchus pacificus. Genetics 196:1145–1152.
Wu FL, Strand AI, Cox LA, Ober C, Wall JD, Moorjani P, Przeworski M. 2020. A comparison of humans and baboons suggests germline mutation rates do not track cell divisions. PLOS Biol. 18:e3000838.
Wu K, Cheng Z-H, Williams E, Turner NT, Ran D, Li H, Zhou X, Guo H, Sung W, Liu D-F, et al. 2021. Unexpected discovery of hypermutator phenotype sounds the alarm for quality control strains. Genome Biol. Evol.:evab148.
Xie Z, Wang Long, Wang Lirong, Wang Z, Lu Z, Tian D, Yang S, Hurst LD. 2016. Mutation rate analysis via parent-progeny sequencing of the perennial peach. I. A low rate in woody perennials and a higher mutagenicity in hybrids. Proc. Biol. Sci. 283.
Xu S, Stapley J, Gablenz S, Boyer J, Appenroth KJ, Sree KS, Gershenzon J, Widmer A, Huber M. 2019. Low genetic variation is associated with low mutation rate in the giant duckweed. Nat. Commun. 10:1243.
Yang C, Zhou Y, Marcus S, Formenti G, Bergeron LA, Song Z, Bi X, Bergman J, Rousselle MMC, Zhou C, et al. 2021. Evolutionary and biomedical insights from a marmoset diploid genome assembly. Nature 594:227–233.
Zhu YO, Siegal ML, Hall DW, Petrov DA. 2014. Precise estimates of mutation rate and spectrum in yeast. Proc. Natl. Acad. Sci. U. S. A. 111:E2310-2318.

### Sheet: Table S2
Table S2. Genomic coverage and fastq statistics..
Files	md5sum	Size (Gb)	N_reads	Length	Trimming	New trimmed files	md5sum	Size (Gb)	Size (Gb)	N_reads	Length
L467_1_FDPL210146246-1b_HYKL7DSXY_L2_1.fq.gz	e119552b63b7b0fcd0b24e6470e5debe	5.24256	70428027	150	fastp -g	L467_1_fastp_1.fq.gz	a0cc3e72a0deba6cdbc46ebead1da4b3	5702360	5.70236	68202471	15-150
L467_1_FDPL210146246-1b_HYKL7DSXY_L2_2.fq.gz	a85f94e588606958820fc3fb67db41d0	5.59575	70428027	150	fastp -g	L467_1_fastp_2.fq.gz	7b18ff8d46d41d14f6ef9582633d6481	6096312	6.09631	68202471	15-150
L467_10_FDPL210146254-1a_HWNWJDSXY_L4_1.fq.gz	607e82f5f6342841ebeec8d2ae2207ac	2.34659	31116852	150	fastp -g	L467_10_fastp_1.fq.gz	87b6096a46253b724498997caf1f8f8a	2557344	2.55734	30156097	15-150
L467_10_FDPL210146254-1a_HWNWJDSXY_L4_2.fq.gz	7f8d1c523ed86f4d974c70edcf78dd40	2.46878	31116852	150	fastp -g	L467_10_fastp_2.fq.gz	5dbcbf58c42867eed801a41ccc1ed9b4	2699376	2.69938	30156097	15-150
L467_11_FDPL210146255-1a_HWNWJDSXY_L4_1.fq.gz	618ce92c65e3dd88d6b4379ee15c9e33	4.31474	57907734	150	fastp -g	L467_11_fastp_1.fq.gz	96a7ab4f3f3a054af91f08f0d8b46f68	4731696	4.7317	56471498	15-150
L467_11_FDPL210146255-1a_HWNWJDSXY_L4_2.fq.gz	d55e1cbda87672cd396ebefbb0c6610d	4.55669	57907734	150	fastp -g	L467_11_fastp_2.fq.gz	3a7363e6c6148c0da9dd4bfcd5e08c03	5009664	5.00966	56471498	15-150
L467_12_FDPL210146256-1a_HWNWJDSXY_L4_1.fq.gz	9516c08af070c747b8768f4e09bc4a77	4.15962	55615081	150	fastp -g	L467_12_fastp_1.fq.gz	8c2f5a54ee8a661b210a1f63942f8cea	4534344	4.53434	54004006	15-150
L467_12_FDPL210146256-1a_HWNWJDSXY_L4_2.fq.gz	0fdb7076329398aeeebd2d51f0d2e3e9	4.40071	55615081	150	fastp -g	L467_12_fastp_2.fq.gz	495eebc60a76e1441e72c0fb7210bb5c	4815736	4.81574	54004006	15-150
L467_13_FDPL210146257-1a_HWNWJDSXY_L4_1.fq.gz	53b8b15ce68fa90c3fabac8e3c7e11e2	4.54082	61075678	150	fastp -g	L467_13_fastp_1.fq.gz	64a73e2a8ff9b3d252df55d7017de11d	5004688	5.00469	59946293	15-150
L467_13_FDPL210146257-1a_HWNWJDSXY_L4_2.fq.gz	7cd594ea755ec98545667277823cf23c	4.62181	61075678	150	fastp -g	L467_13_fastp_2.fq.gz	313bc3505cecaa69e76bc2b3dee044d3	5095000	5.095	59946293	15-150
L467_14_FDPL210146258-1a_HWNWJDSXY_L4_1.fq.gz	b7a21d1d3fed347aa1cfda4ef4b76ee5	4.23302	56963376	150	fastp -g	L467_14_fastp_1.fq.gz	29dd42e485e47bb25ed175ad02b0faaf	4662056	4.66206	55962915	15-150
L467_14_FDPL210146258-1a_HWNWJDSXY_L4_2.fq.gz	4341dc05b9ea9573ca609cf0babfe64d	4.40644	56963376	150	fastp -g	L467_14_fastp_2.fq.gz	46d011ba46ce997492e00a387922165f	4857080	4.85708	55962915	15-150
L467_16_FDPL210146259-1a_HWNWJDSXY_L4_1.fq.gz	c007b1352a818b511f818bc787d33385	4.67037	63047320	150	fastp -g	L467_16_fastp_1.fq.gz	37b3f2557fcb321d242e39fda633a0e8	4498096	4.4981	61864028	15-150
L467_16_FDPL210146259-1a_HWNWJDSXY_L4_2.fq.gz	aaf84a9fe92b34324333551e1ce93652	4.89451	63047320	150	fastp -g	L467_16_fastp_2.fq.gz	999197f3b41d817762b30edfba538b5a	4717400	4.7174	61864028	15-150
L467_17_FDPL210146260-1a_HWNWJDSXY_L4_1.fq.gz	5d2550b912111f25711c758e68853647	4.10745	55225169	150	fastp -g	L467_17_fastp_1.fq.gz	3ccfe3ab117a6a8693d28ca149456bca	4539008	4.53901	54234932	15-150
L467_17_FDPL210146260-1a_HWNWJDSXY_L4_2.fq.gz	e2c816ef162299968d036c202e0eea8d	4.28326	55225169	150	fastp -g	L467_17_fastp_2.fq.gz	09a847e36cb606c1d33230c118b8b13a	4738800	4.7388	54234932	15-150
L467_18_FDPL210146261-1a_HYKL7DSXY_L1_1.fq.gz	02f89210ee419358e6f9b46982cc5de1	5.75508	77480411	150	fastp -g	L467_18_fastp_1.fq.gz	0e440168c5f6bded17ccc9f36c76398c	6324968	6.32497	75697801	15-150
L467_18_FDPL210146261-1a_HYKL7DSXY_L1_2.fq.gz	5be9c29824873d838452c77a36bbd330	6.12247	77480411	150	fastp -g	L467_18_fastp_2.fq.gz	7379b47c36869ae9398d5123fa67bead	6739800	6.7398	75697801	15-150
L467_23_FDPL210146263-1a_HYKL7DSXY_L1_1.fq.gz	bbb26895da0a7e7d1f71bfbe72d79882	4.94401	66489450	150	fastp -g	L467_23_fastp_1.fq.gz	a4f123bf72394c9e32d0f2cb04831197	5463392	5.46339	65357203	15-150
L467_23_FDPL210146263-1a_HYKL7DSXY_L1_2.fq.gz	c8bb7ae13b765bc0f944c79536e42e7f	5.21969	66489450	150	fastp -g	L467_23_fastp_2.fq.gz	8e8e230189043a7f5c5bfe626bcb27c9	5771344	5.77134	65357203	15-150
L467_25_FDPL210146265-1a_HYKL7DSXY_L1_1.fq.gz	24eb6d7b978aa46572f23978b932faf9	4.94187	66862199	150	fastp -g	L467_25_fastp_1.fq.gz	58d541fae3fb8875f30cdf0853da769b	5487408	5.48741	65858530	15-150
L467_25_FDPL210146265-1a_HYKL7DSXY_L1_2.fq.gz	190784f6e8ca821afa496128afacc536	5.28634	66862199	150	fastp -g	L467_25_fastp_2.fq.gz	dede1c5d830f08071aa81c9a7d2984c0	5875848	5.87585	65858530	15-150
L467_26_FDPL210146266-1a_HYKL7DSXY_L1_1.fq.gz	5c72286da59f0ddb0dda939d8a01e5e3	4.38166	59450318	150	fastp -g	L467_26_fastp_1.fq.gz	6277ae9886aa17cb93d596c0c608fb55	4860088	4.86009	58511617	15-150
L467_26_FDPL210146266-1a_HYKL7DSXY_L1_2.fq.gz	604d1a11e089c82a8491f2d3d340b094	4.66355	59450318	150	fastp -g	L467_26_fastp_2.fq.gz	ab99d0d4eeed42c4619c7221a7d06f21	5177560	5.17756	58511617	15-150
L467_27_FDPL210146282-1b_HYKL7DSXY_L1_1.fq.gz	14c11454aa4897c3ebcd9a514b2d65dd	6.28522	84911595	150	fastp -g	L467_27_fastp_1.fq.gz	6eb2fcf7a26bbe8af3c0d3076a0fd5a8	6930912	6.93091	83162984	15-150
L467_27_FDPL210146282-1b_HYKL7DSXY_L1_2.fq.gz	03df45b59f98e56cc5be14945731a0cd	6.78589	84911595	150	fastp -g	L467_27_fastp_2.fq.gz	a131c38e389768fe883cd30290832bd5	7496408	7.49641	83162984	15-150
L467_28_FDPL210146283-1b_HWNWJDSXY_L4_1.fq.gz	f65d6aca11ae4cd829487684dbe12977	4.63253	63056734	150	fastp -g	L467_28_fastp_1.fq.gz	73e48056b4eb812d4a43162b6f4f67e7	5175608	5.17561	62418055	15-150
L467_28_FDPL210146283-1b_HWNWJDSXY_L4_2.fq.gz	4dfc57496dcb8d9c7615ecefbcbe1111	4.80719	63056734	150	fastp -g	L467_28_fastp_2.fq.gz	1776004e30240ad2bfcbe64a84f73feb	5373016	5.37302	62418055	15-150
L467_30_FDPL210146268-1a_HWNWJDSXY_L4_1.fq.gz	7c25c6de15680499ebd6652c80aaf583	4.89914	66257899	150	fastp -g	L467_30_fastp_1.fq.gz	89663feee5855415b3d9007f4f8b529a	4729432	4.72943	65107941	15-150
L467_30_FDPL210146268-1a_HWNWJDSXY_L4_2.fq.gz	695ebaa9f43f401cc166b9f64af5f861	5.07202	66257899	150	fastp -g	L467_30_fastp_2.fq.gz	e9b8a798d59675289b1f756ec1f4b2ff	4899672	4.89967	65107941	15-150
L467_31_FDPL210146269-1a_HWNWJDSXY_L4_1.fq.gz	476bd01b8adca39857baabbbf113a2c9	4.39641	59083548	150	fastp -g	L467_31_fastp_1.fq.gz	dcd3ff0b9da878e888cff0967f4cadef	4200032	4.20003	57681434	15-150
L467_31_FDPL210146269-1a_HWNWJDSXY_L4_2.fq.gz	6d1fc538b0a064ba7355a2e9ff6610d8	4.51078	59083548	150	fastp -g	L467_31_fastp_2.fq.gz	347b8990f5581253a51f9b8b7c36d29b	4311776	4.31178	57681434	15-150
L467_32_FDPL210146270-1a_HWNWJDSXY_L4_1.fq.gz	b495a53e2d617669f23cf2ca96ab25a2	4.24586	57278154	150	fastp -g	L467_32_fastp_1.fq.gz	5d565664203c52cdafbf7cb6b955c30a	4105912	4.10591	56382204	15-150
L467_32_FDPL210146270-1a_HWNWJDSXY_L4_2.fq.gz	07b6919b1d2b04f3924f502adf56d05a	4.38482	57278154	150	fastp -g	L467_32_fastp_2.fq.gz	f205d9ce50695dfce191f9875a0cbd05	4242296	4.2423	56382204	15-150
L467_33_FDPL210146271-1a_HYKL7DSXY_L1_1.fq.gz	505e9823e56d10a0734af0c2de81c9e8	6.22499	83493159	150	fastp -g	L467_33_fastp_1.fq.gz	c48dfb386d74e990465a1bc55c3e80cd	5982032	5.98203	81719061	15-150
L467_33_FDPL210146271-1a_HYKL7DSXY_L1_2.fq.gz	053d7ef164cd2a2d6773c6e7bd6bf11f	6.63835	83493159	150	fastp -g	L467_33_fastp_2.fq.gz	adced2df4abe16672ce6350acee1828a	6387960	6.38796	81719061	15-150
L467_34_FDPL210146272-1a_HWNWJDSXY_L4_1.fq.gz	1db66341ea6a7bba7144c7f8b853eaf1	3.69248	49360658	150	fastp -g	L467_34_fastp_1.fq.gz	50f87c92f4dcd12ce73dc3d302d8f259	5204400	5.2044	70960531	15-150
L467_34_FDPL210146272-1a_HWNWJDSXY_L4_2.fq.gz	14a228980e567a72d04172d1bc46b934	3.785	49360658	150	fastp -g						15-150
L467_34_FDPL210146272-1a_HYKL7DSXY_L1_1.fq.gz	9255205fc3d7c4ca9c0840e33a323bca	1.75478	23358536	150	fastp -g	L467_34_fastp_2.fq.gz	865444bd1881b9c0f1841dd7d392954e	5382784	5.38278	70960531	15-150
L467_34_FDPL210146272-1a_HYKL7DSXY_L1_2.fq.gz	7c647a4472b262a51c46d867f5df2822	1.84542	23358536	150	fastp -g						15-150
L467_35_FDPL210146273-1a_HWNWJDSXY_L4_1.fq.gz	764d697e8c966bee4fb779ece0eb201b	3.7721	50482496	150	fastp -g	L467_35_fastp_1.fq.gz	37ecda421e6ce3626b6ffda1ef11830c	3628264	3.62826	49465466	15-150
L467_35_FDPL210146273-1a_HWNWJDSXY_L4_2.fq.gz	5da8b78e3b60dd6e562efb118e8f46a6	3.89425	50482496	150	fastp -g	L467_35_fastp_2.fq.gz	4212981e58bf17d5fa6d8d44202e9930	3749032	3.74903	49465466	15-150
L467_36_FDPL210146284-1b_HYKL7DSXY_L1_1.fq.gz	b8fc73f3ca2c71babbbf28cc1109b31e	4.87928	65700652	150	fastp -g	L467_36_fastp_1.fq.gz	b9cc4d880fe28d686dbb1900c31b738b	4698920	4.69892	64412982	15-150
L467_36_FDPL210146284-1b_HYKL7DSXY_L1_2.fq.gz	123de64c8946eb033c7609393d190df6	5.26234	65700652	150	fastp -g	L467_36_fastp_2.fq.gz	a9a66520909b62a22cf3fab0ef6adb4e	5077488	5.07749	64412982	15-150
L467_37_FDPL210146285-1a_HWNWJDSXY_L4_1.fq.gz	15f5842962913ded68f692c6122b1327	3.80416	51486709	150	fastp -g	L467_37_fastp_1.fq.gz	762fc75db1eae1091c085876cae78947	3682152	3.68215	50712235	15-150
L467_37_FDPL210146285-1a_HWNWJDSXY_L4_2.fq.gz	b342868a4affb041167c397ca1ff9c0d	3.94849	51486709	150	fastp -g	L467_37_fastp_2.fq.gz	22cb939e72c53b77532a75497bde6847	3824968	3.82497	50712235	15-150
L467_38_FDPL210146286-1b_HYKL7DSXY_L1_1.fq.gz	0c3be5a55afac9e07b557111d60f76e6	4.53269	61462679	150	fastp -g	L467_38_fastp_1.fq.gz	41ce8774b3fbcc1dffb0125cd9f7e2ed	4402248	4.40225	60657654	15-150
L467_38_FDPL210146286-1b_HYKL7DSXY_L1_2.fq.gz	9c7765b94965314dbfa9858f189a3d9b	4.82577	61462679	150	fastp -g	L467_38_fastp_2.fq.gz	61cc10e8584d2d6aae8ab992c51c08ef	4691208	4.69121	60657654	15-150
L467_40_FDPL210146274-1a_HWNWJDSXY_L4_1.fq.gz	2ab426d1f8c81dd81eb376d5242bbd72	4.40824	59351502	150	fastp -g	L467_40_fastp_1.fq.gz	39387b2fab2cdd45258ff95903e7166a	4830168	4.83017	57995149	15-150
L467_40_FDPL210146274-1a_HWNWJDSXY_L4_2.fq.gz	41a3dff19440377c3ba5295ebfae297b	4.55232	59351502	150	fastp -g	L467_40_fastp_2.fq.gz	a87264bc6fe661f6d290a9c70fbdcb48	4989104	4.9891	57995149	15-150
L467_43_FDPL210146275-1a_HWNWJDSXY_L4_1.fq.gz	8b0cd1ab5282ae6f62c8f322d31bc711	3.86242	51927050	150	fastp -g	L467_43_fastp_1.fq.gz	88d8c77d28356e91e3ce659194ac71d8	5652248	5.65225	67925301	15-150
L467_43_FDPL210146275-1a_HWNWJDSXY_L4_2.fq.gz	51d40ccab80e8c1c62412a2f87749856	3.95241	51927050	150	fastp -g						15-150
L467_43_FDPL210146275-1a_HYKL7DSXY_L1_1.fq.gz	cd3047f3e0585a5e9a5085f6dd05dd94	1.28424	17198413	150	fastp -g	L467_43_fastp_2.fq.gz	c391c0e2315032fb27cc0563470c667b	5817672	5.81767	67925301	15-150
L467_43_FDPL210146275-1a_HYKL7DSXY_L1_2.fq.gz	ae5c59ae71cafa35ba138fe9aa0829d4	1.34715	17198413	150	fastp -g						15-150
L467_47_FDPL210146277-1a_HWNWJDSXY_L4_1.fq.gz	5d7a39c119bebc9f9288ce4321976f30	3.88498	52070448	150	fastp -g	L467_47_fastp_1.fq.gz	716e30fd41b48a78ef443557c6b0ba63	5582912	5.58291	66590692	15-150
L467_47_FDPL210146277-1a_HWNWJDSXY_L4_2.fq.gz	dd6c206424b5efe3b7ea19297d215745	4.00369	52070448	150	fastp -g						15-150
L467_47_FDPL210146277-1a_HYKL7DSXY_L1_1.fq.gz	767c0f0133bb1c7008b4c0d1fdfd9465	1.21086	16094691	150	fastp -g	L467_47_fastp_2.fq.gz	7b0a5f3fb7e6f477a590ab912d3e5cdc	5789792	5.78979	66590692	15-150
L467_47_FDPL210146277-1a_HYKL7DSXY_L1_2.fq.gz	171072ba6f4cb09e6f90b5facfa8ca7c	1.2792	16094691	150	fastp -g						15-150
L467_6_FDPL210146250-1a_HWNWJDSXY_L4_1.fq.gz	63e030820a2f938f671ef04b439eacf9	4.06779	54841601	150	fastp -g	L467_6_fastp_1.fq.gz	c63a3e474f54e021d64af29a4e09f76e	3901968	3.90197	53871037	15-150
L467_6_FDPL210146250-1a_HWNWJDSXY_L4_2.fq.gz	edd82c4e5c58499938b22f7fe7cf59cd	4.26618	54841601	150	fastp -g	L467_6_fastp_2.fq.gz	d195ac93855d05b0731c605b91775039	4098296	4.0983	53871037	15-150
L467_7_FDPL210146251-1a_HWNWJDSXY_L4_1.fq.gz	1dcc01c189fe529cdff90ae3f5cedf25	3.89152	52540093	150	fastp -g	L467_7_fastp_1.fq.gz	f2c04312d796dd88e904392dee223611	3749408	3.74941	51606605	15-150
L467_7_FDPL210146251-1a_HWNWJDSXY_L4_2.fq.gz	c113ea90761f6dc49576c78872118ee6	4.09716	52540093	150	fastp -g	L467_7_fastp_2.fq.gz	9c7d122d7e3ca738c38443e8d28797b1	3953384	3.95338	51606605	15-150
L467_8_FDPL210146252-1b_HWNWJDSXY_L4_1.fq.gz	4ccf7ab7c7ff005264188ddd1dfd11ae	4.1864	56483549	150	fastp -g	L467_8_fastp_1.fq.gz	297d0936e2eab8c40984a8fe436e4804	4006048	4.00605	55453467	15-150
L467_8_FDPL210146252-1b_HWNWJDSXY_L4_2.fq.gz	15946503fbe2c39056b489914fa1b466	4.37878	56483549	150	fastp -g	L467_8_fastp_2.fq.gz	d7ae716d25334db1beef33255a884f71	4191368	4.19137	55453467	15-150
L467_9_FDPL210146253-1a_HWNWJDSXY_L4_1.fq.gz	428584e1eac5c842241cff3af4b547e4	3.99894	53544652	150	fastp -g	L467_9_fastp_1.fq.gz	3065c1ffefbbc143e401ddb30923bee3	3830192	3.83019	52398817	15-150
L467_9_FDPL210146253-1a_HWNWJDSXY_L4_2.fq.gz	aeca0a599cef50ba083a6148d9d59f2e	4.19198	53544652	150	fastp -g	L467_9_fastp_2.fq.gz	30ecf646447f057aed4b6cbd1608d682	4021792	4.02179	52398817	15-150
LEc420_FDPL210146279-1b_HWNWJDSXY_L4_1.fq.gz	01f1ba7c9b7272bef591adb8092d79c0	5.17052	69975334	150	fastp -g	LEc420_fastp_1.fq.gz	91765969852dd1f5fb86e71a244a83c2	5736800	5.7368	68877244	15-150
LEc420_FDPL210146279-1b_HWNWJDSXY_L4_2.fq.gz	32e9474ee04d7f2b96186b3168d90c49	5.43368	69975334	150	fastp -g	LEc420_fastp_2.fq.gz	00b49f26d71a46008b995fa7c33306ac	6036552	6.03655	68877244	15-150
LEc423_FDPL210146280-1a_HWNWJDSXY_L4_1.fq.gz	c9bb8444b30508979132ca62c7637c77	3.65071	49664714	150	fastp -g	LEc423_fastp_1.fq.gz	955778ab8853c28ec8803ba20a843a69	6112584	6.11258	73457062	15-150
LEc423_FDPL210146280-1a_HWNWJDSXY_L4_2.fq.gz	024e9b85f013af65a66a8adaa3c750a2	3.77889	49664714	150	fastp -g						15-150
LEc423_FDPL210146280-1a_HYKL7DSXY_L1_1.fq.gz	5b0984884ae99417744aad34caa5ef50	1.8113	24437600	150	fastp -g	LEc423_fastp_2.fq.gz	a058963b68ea464204e541886d40e83e	6380736	6.38074	73457062	15-150
LEc423_FDPL210146280-1a_HYKL7DSXY_L1_2.fq.gz	34091d5a5b7025c68055569ce26cd977	1.92109	24437600	150	fastp -g						15-150
LEc469_FDPL210146281-1a_HWNWJDSXY_L4_1.fq.gz	d1fbcd14bc8119216ea5ec7156cb9482	4.23215	57216467	150	fastp -g	LEc469_fastp_1.fq.gz	2c1aac08a36158bfdebca932cfa8e97a	5284640	5.28464	63396309	15-150
LEc469_FDPL210146281-1a_HWNWJDSXY_L4_2.fq.gz	0ff5bf4ca8ab7347a6ec827a8c359851	4.41338	57216467	150	fastp -g						15-150
LEc469_FDPL210146281-1a_HYKL7DSXY_L1_1.fq.gz	f132ff08fb73c08525d91a46fc6fbadb	0.545864	7324664	150	fastp -g	LEc469_fastp_2.fq.gz	7abf9806d9456277d772725ac59c6568	5532240	5.53224	63396309	15-150
LEc469_FDPL210146281-1a_HYKL7DSXY_L1_2.fq.gz	bf2ece082aed70c237f7a7d203febf2e	0.583992	7324664	150	fastp -g						15-150
Ec372_S1_L002_R1_001.fastq.gz	5ad026f0da94bbfadd826f1fcc55ed8a	0.47052	4986642	150	fastp -g + trim_galore -a	Ec372_S1_L002_R1_001_fastp_trimmed_trimmed.fq.gz	732b9ec4d5d30fecc981f892aab62d81	359240	0.35924	4325814	20-150
Ec372_S1_L002_R2_001.fastq.gz	2cc74a3c842ff87417246dc17850bd0e	0.545448	4986642	150	fastp -g + trim_galore -a	Ec372_S1_L002_R2_001_trimmed.fq.gz	4e529fe05c64dc40b35bbdcf2a8ff7d3	462432	0.462432	4325814	20-150
Ec419_S2_L002_R1_001.fastq.gz	053f348800c5b2bc40a7979bbf11ba3b	21.7062	254926349	150	fastp -g + trim_galore -a	Ec419_S1_L002_R1_001_fastp_trimmed.fq.gz	e0bdf84738703d17f9d74c9b925d801f	18344712	18.3447	243038606	20-150
Ec419_S2_L002_R2_001.fastq.gz	90cb07fcf5eaa7eaa0a1e0a14c5464eb	24.9595	254926349	150	fastp -g + trim_galore -a	Ec419_S1_L002_R2_001_fastp_trimmed.fq.gz	ab6f6f79a85d042cf93d31f7bf6bbcb4	21200832	21.2008	243031874	20-150
Ec421_S3_L002_R1_001.fastq.gz	99f7ca7ce6aa8a311607afbe4a415321	2.62299	28520127	150	fastp -g + trim_galore -a	Ec421_S1_L002_R1_001_fastp_trimmed.fq.gz	b6e079b3451c7219f4a97a6ef1f84c0c	2016784	2.01678	24555969	20-150
Ec421_S3_L002_R2_001.fastq.gz	23bb45f244be5ee95c94473d7d63c775	3.10586	28520127	150	fastp -g + trim_galore -a	Ec421_S1_L002_R2_001_fastp_trimmed.fq.gz	1a313cf12209399b1824d908bfe406be	2424176	2.42418	24553841	20-150

### Sheet: Table S3
Table S1. Number of callable sites with a minimum coverage threshold of >9× per individual.
Individuals	Callable sites
L467_10	181256067
L467_11	185020493
L467_12	185789488
L467_13	184838189
L467_14	182957160
L467_16	184629117
L467_17	183346042
L467_18	185525647
L467_1	186547056
L467_23	185036785
L467_25	184219609
L467_26	184087734
L467_27	185581874
L467_28	177434349
L467_30	184123666
L467_31	185862368
L467_32	184285490
L467_33	185673551
L467_34	186131824
L467_35	184806194
L467_36	185701707
L467_37	181648073
L467_38	183169814
L467_40	185210803
L467_43	185547531
L467_47	186029014
L467_6	182855101
L467_7	183166335
L467_8	184435542
L467_9	184915595
Ec419	184052517
LEc420	184353996

### Sheet: Table 4
Table S4. Fitness measurements of wild type and lines showing chromosome duplications.
	Strain	N. germinated spores after 5 days	Total spores	% Germination	N. of adult filaments after 15d	N. of plurilocular sporangia/filament after 18d	N. of unilocular sporangia per upright filament after 25d
	L467_26 replicate 1	119	138	0.86	26	18	8
	L467_26 26 replicate 2	149	170	0.88	22	10	3
	L467_26 26 replicate 3	129	140	0.92	29	16	4
	L467_27 replicate 1	19	45	0.42	2	3	0
	L467_27 replicate 2	12	55	0.22	12	2	0
	L467_27 replicate 3	33	60	0.55	7	2	0
